# Persist or Give up? Fire ants motivated to search for a high-quality food source even if they don’t know how to find it

**DOI:** 10.64898/2025.12.23.696297

**Authors:** Chinmay Hemant Joshi, Anna Dornhaus

## Abstract

Finding resources for the colony is one of the most difficult and risky tasks for a social insect worker. A worker on a foraging trip can face a number of challenges, including interference from other individuals, her own errors, and environmental disturbances. Collectively, colonies may use a variety of strategies to minimize the impact of such perturbations on the foraging process. Here, we investigated how individual *Solenopsis xyloni* ant workers react to perturbation of an established pheromone trail. We trained foragers from colonies in the field to either a low or high concentration sucrose solution in a feeder on a T-maze setup, then replaced a section of floor covering, removing a section of the pheromone trail previously laid. We found that while ants made correct choices on the T-maze when the trail was intact, their choices did not differ from chance when the trail was absent, indicating strong reliance on a pheromone trail (and not, for example, memory) to return to the resource. Moreover, when the trail was absent, we found that a majority of ants abandoned the resource, and that even the ants that were able to reach the resource did not repair the perturbed trail. However, with a high-quality resource, more ants persisted in attempting to reach it (instead of abandoning). We interpret these responses in the framework of robustness mechanisms discussed in systems biology. Our study thus links individual and collective responses to perturbations, and provides an empirical example of how information use interacts with system robustness.

**Statements and declarations:** The authors have no competing interests to declare that are relevant to the content of this article.
