## Supplementary material for "Persist or Give up? Fire ants motivated to search for a high-quality food source even if they don’t know how to find it": R code and data files (updated R code): Combined ant choices_High sucrose experiment.csv

Date	Time	Observer	Colony ID	Treatment (Control/Experimental)	Side/arm of feeder	Side that ant went towards	Ant choice	Ant fed on the feeder	Weather notes	Ground temperature (Degree celsius)	Setup temperature (Degree Celsius)
10/6/2023	5:21 PM	Tyler	C4F23	Experimental	Left	Abandoned	Abandoned	No	Sunny, 32C	35.5	32
10/6/2023	5:21 PM	Tyler	C4F23	Experimental	Left	Abandoned	Abandoned	No	Sunny, 32C	35.5	32
10/8/2023	5:20 PM	Chinmay	C4F23	Control	Right	Right	Correct	Yes	Sunny, 35C	32	32
10/12/2023	5:24 PM	Tyler	C3F23	Control	Right	Right	Correct	Yes	Sunny and partly windy, 28C	27	26
10/13/2023	11:42 AM	Chinmay	C5F23	Experimental	Right	Abandoned	Abandoned	No	Sunny, 30C	30.5	32
10/13/2023	11:42 AM	Chinmay	C5F23	Experimental	Right	Left	Wrong	Yes	Sunny, 30C	Yes	32
10/17/2023	4:25 PM	Tyler	C3F23	Experimental	Right	Left	Wrong	Yes	Sunny, 33C	29	28.5
10/17/2023	4:25 PM	Tyler	C3F23	Experimental	Right	Abandoned	Abandoned	No	Sunny, 33C	29	28.5
10/17/2023	4:25 PM	Tyler	C3F23	Experimental	Right	Abandoned	Abandoned	No	Sunny, 33C	29	28.5
10/18/2023	5:30 PM	Tyler	C6F23	Control	Right	Right	Correct	No	Sunny, 32C	32	31.5
10/23/2023	10:40 AM	Chinmay	C3F23	Control	Left	Left	Correct	Yes	Sunny and partly windy, 29C	27	29
10/26/2023	5:04 PM	Tyler	C3F23	Control	Left	Right	Wrong	No	Sunny, 26C	24.5	24.5
7/3/2024	5:45 PM	Chinmay	C2F24	Experimental	Right	Right	Correct	Yes	Sunny	NA	NA
7/3/2024	5:45 PM	Chinmay	C2F24	Experimental	Right	Abandoned	Abandoned	No	Sunny	NA	NA
7/7/2024	7:00 PM	Chinmay	C2F24	Experimental	Left	Abandoned	Abandoned	No	Sunny	NA	NA
7/7/2024	7:00 PM	Chinmay	C2F24	Experimental	Left	Right	Wrong	Yes	Sunny	NA	NA
7/10/2024	7:15 PM	Chinmay	C1F24	Experimental	Right	Right	Correct	Yes	Sunny	38.7	37.4
7/10/2024	7:15 PM	Chinmay	C1F24	Experimental	Right	Right	Correct	Yes	Sunny	38.7	37.4
7/12/2024	6:15 PM	Chinmay	C1F24	Experimental	Left	Right	Wrong	Yes	Sunny	41.3	36.7
7/15/2024	12:15 PM	Chinmay	C1F24	Experimental	Right	Left	Wrong	No	Sunny and partly cloudy	32.8	32.7
7/15/2024	12:15 PM	Chinmay	C1F24	Experimental	Right	Abandoned	Abandoned	No	Sunny and partly cloudy	32.8	32.7
7/15/2024	5:40 PM	Chinmay	C1F24	Control	Left	Right	Wrong	No	Sunny and partly cloudy	39	36.7
7/17/2024	6:10 PM	Chinmay	C2F24	Control	Left	Right	Wrong	Yes	Sunny and partly cloudy	34.6	34.4
7/18/2024	6:20 PM	Chinmay	C2F24	Control	Right	Right	Correct	Yes	Sunny initially then windy	34.5	33.1
7/19/2024	5:10 PM	Chinmay	C3F24	Control	Right	Right	Correct	Yes	Sunny and partly cloudy	38.5	36.4
7/20/2024	7:15 PM	Chinmay	C2F24	Control	Right	Right	Correct	Yes	Cloudy with strong wind bursts	28.6	28.4
7/21/2024	3:20 PM	Chinmay	C3F24	Experimental	Left	Abandoned	Abandoned	No	Sunny and partly cloudy	35.4	34
7/21/2024	3:20 PM	Chinmay	C3F24	Experimental	Left	Abandoned	Abandoned	No	Sunny and partly cloudy	35.4	34
7/22/2024	6:20 PM	Chinmay	C1F24	Control	Right	Abandoned	Abandoned	No	Sunny and partly cloudy	36.4	35.2
7/23/2024	6:40 PM	Chinmay	C3F24	Control	Right	Left	Wrong	Yes	Cloudy	NA	NA
7/26/2024	5:10 PM	Chinmay	C2F24	Control	Right	Right	Correct	Yes	Sunny	33.7	33.2
7/27/2024	5:20 PM	Chinmay	C2F24	Control	Left	Left	Correct	Yes	Sunny and partly cloudy	32.3	32.2
8/1/2024	5:15 PM	Chinmay	C4F24	Control	Right	Right	Correct	Yes	Cloudy	41.6	38.8
8/12/2024	4:45 PM	Chinmay	C4F24	Control	Left	Left	Correct	No	Cloudy with strong wind bursts	42.4	37.6
8/22/2024	6:45 PM	Chinmay	C4F24	Experimental	Right	Right	Correct	Yes	Cloudy	35.4	35.1
8/26/2024	5:20 PM	Chinmay	C5F24	Experimental	Left	Right	Wrong	Yes	Cloudy	41	39.2
8/26/2024	5:20 PM	Chinmay	C5F24	Experimental	Left	Abandoned	Abandoned	No	Cloudy	41	39.2
8/29/2024	4:45 PM	Chinmay	C2F24	Control	Left	Left	Correct	Yes	Sunny	35.2	34.7
8/29/2024	5:45 PM	Chinmay	C4F24	Experimental	Right	Abandoned	Abandoned	No	Sunny	39.4	37.8
9/1/2024	6:30 PM	Chinmay	C2F24	Control	Right	Abandoned	Abandoned	No	Sunny and partly cloudy with wind bursts	31.5	29.2
9/2/2024	11:50 AM	Chinmay	C2F24	Control	Right	Right	Correct	Yes	Sunny	34.5	34.2
9/3/2024	6:30 PM	Chinmay	C5F24	Control	Left	Left	Correct	Yes	Sunny	38.8	36.7
9/4/2024	4:30 PM	Chinmay	C2F24	Experimental	Left	Abandoned	Abandoned	No	Sunny	37.8	35
9/4/2024	4:30 PM	Chinmay	C2F24	Experimental	Left	Abandoned	Abandoned	No	Sunny	37.8	35
9/6/2024	5:50 PM	Chinmay	C4F24	Control	Right	Left	Wrong	No	Sunny and partly cloudy	42.4	37.2
9/7/2024	5:30 PM	Chinmay	C5F24	Experimental	Right	Left	Wrong	Yes	Sunny	43.7	38.7
9/7/2024	5:30 PM	Chinmay	C5F24	Experimental	Right	Abandoned	Abandoned	No	Sunny	43.7	38.7
9/10/2024	6:20 PM	Chinmay	C4F24	Experimental	Left	Right	Wrong	Yes	Sunny	36.9	31.5
9/10/2024	6:20 PM	Chinmay	C4F24	Experimental	Left	Abandoned	Abandoned	No	Sunny	36.9	31.5
9/11/2024	5:45 PM	Chinmay	C2F24	Control	Right	Left	Wrong	Yes	Sunny	35.7	34.8
9/11/2024	6:40 PM	Chinmay	C5F24	Control	Right	Right	Correct	No	Sunny	42.7	38.4
9/16/2024	6:40 PM	Chinmay	C1F24	Experimental	Left	Left	Correct	No	Sunny, cloudy and a few bursts of wind	31.8	28
9/16/2024	6:40 PM	Chinmay	C1F24	Experimental	Left	Right	Wrong	No	Sunny, cloudy and a few bursts of wind	31.8	28
9/19/2024	5:10 PM	Chinmay	C4F24	Control	Right	Right	Correct	Yes	Sunny	38.3	36.1
9/20/2024	6:30 PM	Chinmay	C4F24	Control	Left	Left	Correct	Yes	Sunny	34.7	30.2
9/22/2024	5:30 PM	Chinmay	C4F24	Experimental	Left	Left	Correct	Yes	Sunny	36.1	34
9/22/2024	5:30 PM	Chinmay	C4F24	Experimental	Left	Abandoned	Abandoned	No	Sunny	36.1	34
9/25/2024	5:45 PM	Chinmay	C4F24	Control	Left	Left	Correct	Yes	Sunny	38	35.6
9/26/2024	5:10 PM	Chinmay	C4F24	Control	Left	Left	Correct	No	Sunny	38.5	35.2
9/29/2024	5:50 PM	Chinmay	C5F24	Control	Right	Right	Correct	No	Sunny	44.4	41.4
10/2/2024	5:20 PM	Chinmay	C2F24	Control	Left	Left	Correct	Yes	Sunny	33.6	31.2
10/3/2024	5:45 PM	Chinmay	C5F24	Experimental	Right	Abandoned	Abandoned	No	Sunny	44.6	39.6
10/3/2024	5:45 PM	Chinmay	C5F24	Experimental	Right	Right	Correct	Yes	Sunny	44.6	39.6
10/8/2024	5:30 PM	Chinmay	C4F24	Experimental	Right	Abandoned	Abandoned	No	Sunny and partly cloudy	37.7	34.6
10/8/2024	5:30 PM	Chinmay	C4F24	Experimental	Right	Right	Correct	Yes	Sunny and partly cloudy	37.7	34.6
10/11/2024	5:45 PM	Chinmay	C4F24	Control	Right	Right	Correct	No	Sunny	34.5	31.1
10/12/2024	4:30 PM	Chinmay	C1F24	Control	Right	Right	Correct	Yes	Sunny	36.4	33.6
10/23/2024	5:45 PM	Chinmay	C7F24	Control	Right	Right	Correct	Yes	Sunny and partly windy	31.1	27.6
10/24/2024	5:10 PM	Chinmay	C7F24	Experimental	Left	Left	Correct	No	Sunny	29.6	25.1
10/24/2024	5:10 PM	Chinmay	C7F24	Experimental	Left	Abandoned	Abandoned	No	Sunny	29.6	25.1
10/25/2024	5:45 PM	Chinmay	C7F24	Control	Right	Right	Correct	Yes	Sunny	28.5	26.3
10/28/2024	5:15 PM	Chinmay	C7F24	Experimental	Left	Abandoned	Abandoned	No	Sunny	28.5	26.7
10/28/2024	5:15 PM	Chinmay	C7F24	Experimental	Left	Abandoned	Abandoned	No	Sunny	28.5	26.7
10/7/2025	5:30 PM	Chinmay	C1F25	Experimental	Right	Abandoned	Abandoned	No	Sunny	33.2	31.8
10/7/2025	5:30 PM	Chinmay	C1F25	Experimental	Right	Abandoned	Abandoned	No	Sunny	33.2	31.8
10/9/2025	4:30 PM	Chinmay	C1F25	Experimental	Left	Abandoned	Abandoned	No	Cloudy	30.3	29.8
10/9/2025	4:30 PM	Chinmay	C1F25	Experimental	Left	Abandoned	Abandoned	No	Cloudy	30.3	29.8
10/9/2025	4:30 PM	Chinmay	C2F25	Experimental	Right	Abandoned	Abandoned	No	Cloudy	29.7	28.5
10/9/2025	4:30 PM	Chinmay	C2F25	Experimental	Right	Left	Wrong	No	Cloudy	29.7	28.5
10/10/2025	4:50 PM	Chinmay	C1F25	Experimental	Right	Abandoned	Abandoned	No	Cloudy	NA	NA
10/10/2025	4:50 PM	Chinmay	C1F25	Experimental	Right	Abandoned	Abandoned	No	Cloudy	NA	NA
10/15/2025	2:50 PM	Chinmay	C1F25	Experimental	Left	Abandoned	Abandoned	No	Sunny	30.7	29.3
10/15/2025	2:50 PM	Chinmay	C1F25	Experimental	Left	Left	Correct	Yes	Sunny	30.7	29.3
10/16/2025	4:30 PM	Chinmay	C1F25	Experimental	Right	Right	Correct	Yes	Sunny and partly windy	27.8	26.1
11/13/2025	4:10 PM	Chinmay	C1F25	Control	Left	Left	Correct	Yes	Cloudy and partly windy	28.1	26.5
11/14/2025	4:45 PM	Chinmay	C1F25	Control	Left	Left	Correct	Yes	Sunny and partly windy	28.3	26.9
