## Supplementary material for "Persist or Give up? Fire ants motivated to search for a high-quality food source even if they don’t know how to find it": R code and data files (updated R code): Combined ant choices_Low sucrose experiment.csv

Date	Time	Observer	Colony ID	Treatment (Control/Experimental)	Side/arm of feeder	Side that ant went towards	Ant choice	Ant fed on the feeder	Weather notes	Ground temperature (Degree celsius)	Setup temperature (Degree Celsius)
9/27/2022	4:45 PM	Chinmay	C1F22	Experimental	Left	Abandoned	Abandoned	No	Sunny	NA	NA
9/27/2022	4:45 PM	Chinmay	C1F22	Experimental	Left	Abandoned	Abandoned	No	Sunny	NA	NA
10/3/2022	5:50 PM	Chinmay	C1F22	Experimental	Right	Left	Wrong	No	Partly cloudy	NA	NA
10/7/2022	10:10 AM	Chinmay	C1F22	Experimental	Right	Abandoned	Abandoned	No	Sunny	NA	NA
10/7/2022	10:10 AM	Chinmay	C1F22	Experimental	Right	Abandoned	Abandoned	No	Sunny	NA	NA
10/8/2022	11:15 AM	Chinmay	C1F22	Experimental	Left	Abandoned	Abandoned	No	Sunny	NA	NA
10/8/2022	11:15 AM	Chinmay	C1F22	Experimental	Left	Right	Wrong	No	Sunny	NA	NA
10/10/2022	4:50 PM	Chinmay	C1F22	Experimental	Right	Abandoned	Abandoned	No	Partly cloudy	NA	NA
10/10/2022	4:50 PM	Chinmay	C1F22	Experimental	Right	Right	Correct	Yes	Partly cloudy	NA	NA
10/11/2022	5:30 PM	Chinmay	C1F22	Experimental	Left	Right	Wrong	No	Sunny	NA	NA
10/11/2022	5:30 PM	Chinmay	C1F22	Experimental	Left	Abandoned	Abandoned	No	Sunny	NA	NA
10/17/2022	1:00 PM	Chinmay	C2F22	Experimental	Right	Abandoned	Abandoned	No	Partly cloudy	NA	NA
10/17/2022	4:30 PM	Chinmay	C2F22	Experimental	Left	Left	Correct	Yes	Partly cloudy	NA	NA
10/19/2022	4:20 PM	Chinmay	C3F22	Experimental	Right	Left	Wrong	No	Partly cloudy	NA	NA
10/19/2022	4:20 PM	Chinmay	C3F22	Experimental	Right	Abandoned	Abandoned	No	Partly cloudy	NA	NA
10/19/2022	5:45 PM	Chinmay	C3F22	Control	Left	Left	Correct	Yes	Partly cloudy	NA	NA
10/19/2022	5:45 PM	Chinmay	C3F22	Control	Left	Left	Correct	No	Partly cloudy	NA	NA
10/19/2022	5:45 PM	Chinmay	C3F22	Control	Left	Left	Correct	Yes	Partly cloudy	NA	NA
10/20/2022	4:10 PM	Chinmay	C3F22	Experimental	Left	Abandoned	Abandoned	No	Partly cloudy	NA	NA
10/20/2022	4:10 PM	Chinmay	C3F22	Experimental	Left	Right	Wrong	No	Partly cloudy	NA	NA
10/20/2022	4:10 PM	Chinmay	C3F22	Experimental	Left	Abandoned	Abandoned	No	Partly cloudy	NA	NA
10/20/2022	5:30 PM	Chinmay	C3F22	Control	Right	Right	Correct	Yes	Partly cloudy	NA	NA
10/20/2022	5:30 PM	Chinmay	C3F22	Control	Right	Right	Correct	Yes	Partly cloudy	NA	NA
10/22/2022	2:30 PM	Chinmay	C3F22	Experimental	Right	Abandoned	Abandoned	No	Partly cloudy and slightly windy	NA	NA
10/22/2022	2:30 PM	Chinmay	C3F22	Experimental	Right	Abandoned	Abandoned	No	Partly cloudy and slightly windy	NA	NA
10/22/2022	2:30 PM	Chinmay	C3F22	Experimental	Right	Right	Correct	No	Partly cloudy and slightly windy	NA	NA
10/22/2022	3:10 PM	Chinmay	C3F22	Control	Left	Abandoned	Abandoned	No	Partly cloudy and slightly windy	NA	NA
10/22/2022	3:10 PM	Chinmay	C3F22	Control	Left	Left	Correct	Yes	Partly cloudy and slightly windy	NA	NA
10/22/2022	3:10 PM	Chinmay	C3F22	Control	Left	Left	Correct	Yes	Partly cloudy and slightly windy	NA	NA
10/23/2022	3:30 PM	Chinmay	C3F22	Experimental	Left	Abandoned	Abandoned	No	Cloudy and slightly windy	NA	NA
10/23/2022	3:30 PM	Chinmay	C3F22	Experimental	Left	Abandoned	Abandoned	No	Cloudy and slightly windy	NA	NA
10/23/2022	3:30 PM	Chinmay	C3F22	Experimental	Left	Abandoned	Abandoned	No	Cloudy and slightly windy	NA	NA
10/25/2022	4:00 PM	Chinmay	C3F22	Control	Right	Left	Wrong	Yes	Sunny	NA	NA
10/25/2022	4:00 PM	Chinmay	C3F22	Control	Right	Left	Wrong	Yes	Sunny	NA	NA
10/26/2022	4:10 PM	Chinmay	C3F22	Experimental	Right	Left	Wrong	Yes	Sunny	NA	NA
10/31/2022	1:35 PM	Chinmay	C3F22	Control	Right	Right	Correct	Yes	Sunny	NA	NA
10/31/2022	1:35 PM	Chinmay	C3F22	Control	Right	Left	Wrong	Yes	Sunny	NA	NA
11/1/2022	4:45 PM	Chinmay	C3F22	Experimental	Right	Abandoned	Abandoned	No	Partly cloudy and slightly windy	NA	NA
11/1/2022	4:45 PM	Chinmay	C3F22	Experimental	Right	Abandoned	Abandoned	No	Partly cloudy and slightly windy	NA	NA
11/2/2022	5:30 PM	Chinmay	C3F22	Control	Left	Left	Correct	Yes	Partly cloudy and slightly windy	NA	NA
9/22/2023	5:45 PM	Chinmay	C1F23	Experimental	Right	Abandoned	Abandoned	No	Sunny, 35C	32	29
9/22/2023	5:45 PM	Chinmay	C1F23	Experimental	Right	Abandoned	Abandoned	No	Sunny, 35C	32	29
9/25/2023	5:40 PM	Chinmay	C2F23	Experimental	Right	Abandoned	Abandoned	No	Sunny, 38C	37.5	33.5
9/25/2023	5:40 PM	Chinmay	C2F23	Experimental	Right	Abandoned	Abandoned	No	Sunny, 38C	37.5	33.5
9/27/2023	5:10 PM	Chinmay	C3F23	Control	Left	Left	Correct	Yes	Sunny, 38C	35	33.5
9/27/2023	5:40 PM	Tyler	C3F23	Experimental	Right	Abandoned	Abandoned	No	Sunny, 38C	32.5	33.5
9/27/2023	5:40 PM	Tyler	C3F23	Experimental	Right	Abandoned	Abandoned	No	Sunny, 38C	32.5	33.5
9/27/2023	5:40 PM	Tyler	C3F23	Experimental	Right	Abandoned	Abandoned	No	Sunny, 38C	32.5	33.5
9/28/2023	5:40 PM	Tyler	C3F23	Control	Right	Right	Correct	Yes	Sunny and partly windy, 37C	33	34
9/29/2023	10:45 AM	Chinmay	C3F23	Control	Left	Left	Correct	Yes	Sunny, 32 C	30.5	33.5
9/29/2023	5:20 PM	Chinmay	C3F23	Experimental	Left	Abandoned	Abandoned	No	Sunny and partly windy, 37C	35	35.5
9/29/2023	5:20 PM	Chinmay	C3F23	Experimental	Left	Abandoned	Abandoned	No	Sunny and partly windy, 37C	35	35.5
9/29/2023	5:20 PM	Chinmay	C3F23	Experimental	Left	Abandoned	Abandoned	No	Sunny and partly windy, 37C	35	35.5
10/2/2023	5:15 PM	Tyler	C4F23	Control	Right	Abandoned	Abandoned	No	Sunny, 25C	29.5	27.5
10/3/2023	9:44 AM	Tyler	C4F23	Control	Left	Left	Correct	Yes	Sunny	31	33.5
10/3/2023	9:44 AM	Tyler	C3F23	Control	Right	Left	Wrong	Yes	Sunny, 30C	28	29.5
10/10/2023	4:42 PM	Chinmay	C4F23	Control	Left	Left	Correct	Yes	Sunny, 33C	32.5	21.5
10/11/2023	5:09 PM	Tyler	C5F23	Experimental	Left	Left	Correct	Yes	Sunny and partly windy, 33C	33.5	30
10/11/2023	5:09 PM	Tyler	C5F23	Experimental	Left	Abandoned	Abandoned	No	Sunny and partly windy, 33C	33.5	30
10/12/2023	4:40 PM	Tyler	C4F23	Control	Right	Right	Correct	Yes	Sunny and partly windy, 28C	28.5	27.5
10/13/2023	4:12 PM	Tyler	C4F23	Experimental	Left	Abandoned	Abandoned	No	Sunny and partly cloudy, 31.1C	30	29.5
10/13/2023	5:34 PM	Tyler	C4F23	Experimental	Left	Abandoned	Abandoned	No	Sunny and partly cloudy, 29C	28.5	29
10/13/2023	5:34 PM	Tyler	C4F23	Experimental	Left	Abandoned	Abandoned	No	Sunny and partly cloudy, 29C	28.5	29
10/16/2023	4:56 PM	Tyler	C6F23	Control	Left	Left	Correct	Yes	Sunny and partly cloudy, 36.5C	35	34
10/17/2023	11:34 AM	Chinmay	C6F23	Control	Right	Right	Correct	Yes	Sunny and partly cloudy, 31C	36.5	38
10/19/2023	4:55 PM	Tyler	C6F23	Control	Left	Left	Correct	Yes	Sunny, 37C	33.5	33
10/20/2023	11:38 AM	Chinmay	C3F23	Control	Left	Left	Correct	Yes	Sunny, 34C	28.5	31
10/20/2023	4:25 PM	Chinmay	C6F23	Control	Right	Abandoned	Abandoned	No	Sunny, 37C	35.5	34
10/20/2023	5:02 PM	Chinmay	C5F23	Control	Left	Left	Correct	Yes	Sunny, 37C	36	34
10/23/2023	4:30 PM	Chinmay	C6F23	Experimental	Left	Abandoned	Abandoned	No	Sunny and partly windy, 30C	32	29.5
10/23/2023	4:30 PM	Chinmay	C6F23	Experimental	Left	Abandoned	Abandoned	No	Sunny and partly windy, 30C	32	29.5
10/23/2023	4:30 PM	Chinmay	C6F23	Experimental	Left	Abandoned	Abandoned	No	Sunny and partly windy, 30C	32	29.5
10/25/2023	5:08 PM	Tyler	C5F23	Control	Right	Abandoned	Abandoned	No	Sunny, 25C	28	26.5
6/16/2024	7:00 PM	Chinmay	C1F24	Experimental	Right	Abandoned	Abandoned	No	Sunny	NA	NA
6/16/2024	7:00 PM	Chinmay	C1F24	Experimental	Right	Left	Wrong	Yes	Sunny	NA	NA
9/4/2024	5:40 PM	Chinmay	C4F24	Control	Left	Abandoned	Abandoned	No	Sunny	39.4	35.6
9/8/2024	6:20 PM	Chinmay	C2F24	Control	Right	Right	Correct	Yes	Sunny	34.2	32.9
9/9/2024	6:30 PM	Chinmay	C5F24	Control	Left	Left	Correct	No	Sunny	37.3	33.5
9/16/2024	5:00 PM	Chinmay	C2F24	Control	Right	Right	Correct	Yes	Cloudy	32.7	30.3
9/18/2024	5:10 PM	Chinmay	C4F24	Experimental	Left	Abandoned	Abandoned	No	Sunny	37.2	35.9
9/18/2024	5:10 PM	Chinmay	C4F24	Experimental	Left	Right	Wrong	No	Sunny	37.2	35.9
9/24/2024	5:00 PM	Chinmay	C2F24	Experimental	Left	Abandoned	Abandoned	No	Sunny	35.1	32.3
9/24/2024	5:00 PM	Chinmay	C2F24	Experimental	Left	Abandoned	Abandoned	No	Sunny	35.1	32.3
8/28/2025	6:05 PM	Chinmay	C1F25	Experimental	Left	Abandoned	Abandoned	No	Sunny and partly windy	36.1	35.7
8/28/2025	6:05 PM	Chinmay	C1F25	Experimental	Left	Left	Correct	Yes	Sunny and partly windy	36.1	35.7
9/2/2025	5:45 PM	Chinmay	C1F25	Experimental	Right	Abandoned	Abandoned	No	Cloudy	37.2	36.9
9/2/2025	5:45 PM	Chinmay	C1F25	Experimental	Right	Abandoned	Abandoned	No	Cloudy	37.2	36.9
9/23/2025	5:45 PM	Chinmay	C1F25	Experimental	Right	Abandoned	Abandoned	No	Sunny and partly windy	36	34.1
9/23/2025	5:45 PM	Chinmay	C1F25	Experimental	Right	Abandoned	Abandoned	No	Sunny and partly windy	36	34.1
9/24/2025	5:40 PM	Chinmay	C1F25	Experimental	Left	Abandoned	Abandoned	No	Sunny	NA	NA
9/24/2025	5:40 PM	Chinmay	C1F25	Experimental	Left	Abandoned	Abandoned	No	Sunny	NA	NA
9/29/2025	4:45 PM	Chinmay	C1F25	Experimental	Right	Abandoned	Abandoned	No	Sunny	32.6	30
9/29/2025	4:45 PM	Chinmay	C1F25	Experimental	Right	Right	Correct	Yes	Sunny	32.6	30
9/30/2025	5:30 PM	Chinmay	C2F25	Experimental	Right	Abandoned	Abandoned	No	Sunny	30.2	29.2
9/30/2025	5:30 PM	Chinmay	C2F25	Experimental	Right	Abandoned	Abandoned	No	Sunny	30.2	29.2
10/1/2025	5:10 PM	Chinmay	C2F25	Experimental	Right	Abandoned	Abandoned	No	Sunny	29.5	30.4
10/1/2025	5:10 PM	Chinmay	C2F25	Experimental	Right	Right	Correct	Yes	Sunny	29.5	30.4
10/2/2025	5:15 PM	Chinmay	C2F25	Experimental	Left	Abandoned	Abandoned	No	Sunny	33.4	32.1
10/2/2025	5:15 PM	Chinmay	C2F25	Experimental	Left	Abandoned	Abandoned	No	Sunny	33.4	32.1
10/4/2025	5:15 PM	Chinmay	C2F25	Experimental	Right	Abandoned	Abandoned	No	Sunny	30.1	27.8
10/4/2025	5:15 PM	Chinmay	C2F25	Experimental	Right	Abandoned	Abandoned	No	Sunny	30.1	27.8
10/6/2025	4:30 PM	Chinmay	C2F25	Experimental	Left	Left	Correct	Yes	Sunny	31.2	29.1
10/6/2025	4:30 PM	Chinmay	C2F25	Experimental	Left	Abandoned	Abandoned	No	Sunny	31.2	29.1
10/29/2025	5:10 PM	Chinmay	C1F25	Control	Right	Right	Correct	Yes	Sunny	28.9	28.2
10/30/2025	4:50 PM	Chinmay	C1F25	Control	Left	Left	Correct	Yes	Sunny	29.6	28.6
11/6/2025	4:15 PM	Chinmay	C1F25	Control	Right	Right	Correct	Yes	Sunny and partly windy	28.7	28
11/7/2025	4:30 PM	Chinmay	C1F25	Control	Left	Left	Correct	Yes	Sunny	27.7	26.6
11/8/2025	3:30 PM	Chinmay	C1F25	Control	Right	Right	Correct	Yes	Sunny	29.6	28.1
11/8/2025	4:30 PM	Chinmay	C2F25	Control	Right	Right	Correct	Yes	Sunny	25	24.5
11/9/2025	4:45 PM	Chinmay	C2F25	Control	Left	Left	Correct	Yes	Sunny	26.7	26.4
11/10/2025	3:45 PM	Chinmay	C1F25	Control	Left	Left	Correct	Yes	Sunny	29.9	28.1
11/10/2025	4:45 PM	Chinmay	C2F25	Control	Right	Right	Correct	Yes	Sunny	24.5	24.3
11/11/2025	3:00 PM	Chinmay	C1F25	Control	Right	Right	Correct	Yes	Sunny	30.5	29.3
11/11/2025	4:50 PM	Chinmay	C1F25	Control	Left	Left	Correct	Yes	Sunny and partly windy	28	27.1
11/12/2025	4:10 PM	Chinmay	C1F25	Control	Right	Right	Correct	Yes	Cloudy	29.2	27.5
11/12/2025	5:20 PM	Chinmay	C2F25	Control	Left	Left	Correct	Yes	Sunny and partly cloudy	22.8	22.5
